# RNF25 Ubiquitin E3 activity Safeguards Genome Integrity by Modulating DNA Replication, Transcription and Translation

**DOI:** 10.64898/2026.09.21.753208

**Authors:** Emily Soto-Hidalgo, Carmen Espejo-Serrano, Ricardo de Arellano, Lourdes González-Vinceiro, María Marugán-Cardiel, Iria Domínguez-García, Ana R. Hortal, María Luisa Mateos-Martín, Néstor García-Rodríguez, Raimundo Freire, Gonzalo Millán-Zambrano, Román González-Prieto

**Affiliations:** Andalusian Centre for Regenerative Medicine and Molecular Biology (CABIMER), Universidad de Sevilla-CSIC-Universidad Pablo de Olavide-Junta de Andalucía, Sevilla, Spain; Departamento de Biología Celular, Facultad de Biología, Universidad de Sevilla, Sevilla, Spain; Departamento de Genética, Facultad de Biología, Universidad de Sevilla, Sevilla, Spain; Instituto de Tecnologías Biomédicas, Centro de Investigaciones Biomédicas de Canarias, Facultad de Medicina, Campus Ciencias de la Salud, Universidad de La Laguna, 38200, Tenerife, Spain; Universidad Fernando Pessoa Canarias, Santa María de Guía, 35450, Gran Canaria, Spain; Institute of Biomedicine of Seville, IBiS/Hospital Universitario Virgen del Rocío/CSIC/Universidad de Sevilla, Proteomics Facility, Sevilla, Spain

## Abstract

The human genome encodes several hundreds of ubiquitin E3 enzymes, most of which have poorly understood biological roles. In search for novel ubiquitin E3 enzymes involved in DNA damage tolerance, we identified RNF25 as a candidate to have a role in DNA replication stress tolerance. Under stress conditions, RNF25 translocates to the nucleus in a cGAS-dependent manner, and loss of RNF25 ubiquitin E3 activity leads to the accumulation of replication-dependent ssDNA gaps. Combining functional assays with with mass-spectrometry based proteomics approaches such as TULIP2, iPOND-MS and TurboID, we found that, mechanistically, RNF25 promotes the stability of the replication fork at Transcription-Replication Conflicts by the ubiquitin-mediated clearance of RAD18, mono-ubiquitinated PCNA, H2B-K120ub and RECQL, among others. Lack of RNF25 ubiquitin E3 activity promotes the occurance of Transcription-Replication Conflicts and destabilizes reversed replication forks, enabling re-priming and accumulation of ssDNA gaps behind the replication fork, ultimately compromising genome integrity. Overall, RNF25 regulates DNA replication, transcription and translation in an ubiquitin-based goldilocks.
