## Supplemental Datasets for "RNF25 Ubiquitin E3 activity Safeguards Genome Integrity by Modulating DNA Replication, Transcription and Translation": Supplementary Dataset 7 - GlyGlyK GFP PCNA.xlsx

### Sheet: Sheet1
Gene				Parental vs Control			RNF25 KO vs Control			Parental vs RNF25 KO			Miscellaneus																			Values
Protein	Protein names	Gene names	Positions within proteins	Student's T-test Significant Intensity Parental_Intensity Control	-Log Student's T-test p-value Intensity Parental_Intensity Control	Student's T-test Difference Intensity Parental_Intensity Control	Student's T-test Significant Intensity RNF25_Intensity Control	-Log Student's T-test p-value Intensity RNF25_Intensity Control	Student's T-test Difference Intensity RNF25_Intensity Control	Student's T-test Significant Intensity Parental_Intensity RNF25	-Log Student's T-test p-value Intensity Parental_Intensity RNF25	Student's T-test Difference Intensity Parental_Intensity RNF25	Localization prob	PEP	Score	Delta score	Score for localization	Mass error [ppm]	Intensity	Position	Score diff	Position in peptide	Proteins	Leading proteins	Sequence window	id	Protein group IDs	Taxonomy IDs	Peptide IDs	Mod. peptide IDs	Evidence IDs	Intensity Control-1	Intensity Control-2	Intensity Control-4	Intensity Parental-1	Intensity Parental-2	Intensity Parental-3	Intensity Parental-4	Intensity RNF25-1	Intensity RNF25-2	Intensity RNF25-3	Intensity RNF25-4	Amino acid	Charge
P46821	Microtubule-associated protein 1B;MAP1B heavy chain;MAP1 light chain LC1	MAP1B	629		0.189529	0.525826		0.208238	-0.615358		0.616947	1.14118	1	0.0810244	53.554	18.73	53.554	0.22774	81878000	629	26.8837	6	P46821	P46821	SPVKAEVAEKQATDVKPKAAKEKTVKKETKV	17	894		10070	10523	71727;71728;71729;71730;71731;71732;71733;71734;71735;71736	20.6689	22.4572	24.1726	21.9516	24.1896	22.0506	23.6432	19.9153	23.0677	22.2895	21.9977	K	2
P50914	Large ribosomal subunit protein eL14	RPL14	147		0.0847229	0.251083		0.111759	0.381656		0.0442132	-0.130573	1	0.00814764	123.99	86.8	123.99	-3.1021	679130000	147	120.626	5	P50914	P50914	KAALLKASPKKAPGTKGTAAAAAAAAAAKVP	18	956		1025	1076	7196;7197;7198;7199;7200;7201;7202;7203;7204;7205;7206;7207;7208;7209;7210;7211;7212	23.2324	24.6858	26.4614	24.5981	25.3155	23.686	26.5776	24.2304	26.2537	23.3496	26.8658	K	2
P62979	Ubiquitin-ribosomal protein eS31 fusion protein;Ubiquitin;Small ribosomal subunit protein eS31;Polyubiquitin-C;Ubiquitin;Polyubiquitin-B;Ubiquitin;Ubiquitin-ribosomal protein eL40 fusion protein;Ubiquitin;Large ribosomal subunit protein eL40	RPS27A;UBC;UBB;UBA52	48;48;48;48	+	2.36482	4.01008	+	1.39676	3.22228		0.285288	0.787804	1	0.000182575	144.55	114.36	41.256	3.1327	746500000	48	24.0706	6	P62979;P0CG48;P0CG47;P62987	P62979	KEGIPPDQQRLIFAGKQLEDGRTLSDYNIQK	20	1150		7531;7532	7824;7825	52826;52827;52828;52829;52830;52831;52832;52833;52834;52835;52836;52837;52838;52839;52840;52841;52842;52843;52844	22.6515	21.4331	22.2488	25.5196	27.2595	24.6133	27.0922	26.2721	26.8829	25.6031	22.5753	K	4
P62979	Ubiquitin-ribosomal protein eS31 fusion protein;Ubiquitin;Small ribosomal subunit protein eS31;Polyubiquitin-C;Ubiquitin;Polyubiquitin-B;Ubiquitin;Ubiquitin-ribosomal protein eL40 fusion protein;Ubiquitin;Large ribosomal subunit protein eL40	RPS27A;UBC;UBB;UBA52	63;63;63;63		0.385646	1.58069		1.12707	2.29828		0.204935	-0.717584	1	3.85894e-06	169.98	143.99	160.25	-0.11522	192340000	63	75.8241	9	P62979;P0CG48;P0CG47;P62987	P62979	KQLEDGRTLSDYNIQKESTLHLVLRLRGGAK	21	1150		7532;12699	7825;13269	89650;89651;89652;89653;89654;89655;89656;89657	19.8501	21.6598	23.3896	21.3508	26.3409	20.7951	24.3685	24.5591	24.1561	22.5303	24.4801	K	4
P62979	Ubiquitin-ribosomal protein eS31 fusion protein;Ubiquitin;Small ribosomal subunit protein eS31;Polyubiquitin-C;Ubiquitin;Polyubiquitin-B;Ubiquitin;Ubiquitin-ribosomal protein eL40 fusion protein;Ubiquitin;Large ribosomal subunit protein eL40	RPS27A;UBC;UBB;UBA52	11;11;11;11		0.712112	1.7181		1.23571	2.48439		0.359005	-0.766282	1	1.95112e-05	159.74	137.37	159.74	-3.147	65382000	11	108.046	5	P62979;P0CG48;P0CG47;P62987	P62979	_____MQIFVKTLTGKTITLEVEPSDTIENV	22	1150		12712	13282	89739;89740;89741;89742;89743;89744	19.0385	22.1725	20.8381	23.0498	23.5023	20.2728	22.7796	23.6917	23.7505	21.4612	23.7663	K	3
Q6UWX4	HHIP-like protein 2	HHIPL2	704		0.395424	-1.00058	+	1.42933	-3.67884		0.977712	2.67826	1	0.0757942	46.318	9.2345	46.318	-3.6452	287030000	704	12.9309	3	Q6UWX4	Q6UWX4	RVGPHVRQGKRRKSLKSHSGRMRPSAEQKRA	34	1557		11499	12007	81019;81020;81021;81022;81023;81024;81025;81026	25.8933	24.8158	25.2382	25.5551	26.0977	23.2433	22.3648	18.8325	21.7732	24.1066	21.8354	K	3
